# Host soluble inositol phosphate signaling promotes coronavirus replication

**DOI:** 10.64898/2026.09.12.751050

**Authors:** Igor Shats, Huanchen Wang, Yubai Zhou, Chunfang Gu, Adam Carr, Carlos M. Guardia, Stephen Shears, Robin Stanley, Qisheng Zhang, Raymond D. Blind, Xiaodong Wang, Xiaoling Li

## Abstract

Coronaviruses rely extensively on host pathways for replication, making host-directed therapies an attractive strategy for broad-spectrum antivirals with reduced risk of viral resistance. Here we identify the host soluble inositol phosphate pathway as a previously unrecognized dependency for coronavirus infection. Genetic or pharmacologic inhibition of several kinases in this pathway markedly suppresses replication of both alpha- and betacoronaviruses, while increasing pathway activity promotes viral replication. We developed UNC7844, a potent multi-target inhibitor of these kinases, which reduces coronavirus replication by more than four orders of magnitude in cultured cells and suppresses coronavirus infection in mice. Mechanistically, UNC7844 suppresses inositol (pyro)phosphates production, disrupts phosphoinositide homeostasis, and impairs late endosomal dynamics, blocking early post-entry steps required for viral genome release and replication. Together, our findings establish the soluble inositol (pyro)phosphate pathway as an important regulator of coronavirus infection and highlight its inhibition as a promising host-directed antiviral strategy.
