## Supplementary Table 1 for "Host soluble inositol phosphate signaling promotes coronavirus replication"

### Sheet: Sheet1
Table S1 Data collection and refinement statistics
PDB Accession Codes	35MJ	35MK
Ligand	UNC7467	UNC7844
Space group	P 42 21 2	P 42 21 2
Cell parameters a, c (Å)	78.2, 84.8	78.2, 85.0
Resolution (Å)*	1.7(1.73)	1.65 (1.68)
Rmeas*	0.053 (0.868)	0.058 (0.945)
I/σ I*	49.9 (3.2)	44.8 (3.0)
Completeness (%)*	99.6 (100.0)	99.7 (96.5)
Redundancy*	12.6 (12.7)	11.3 (11.3)
Refinement
Resolution (Å)*	1.7 (1.75)	1.65 (1.69)
No. reflections*	29242 (1891)	32385 (2122)
Rwork*	0.205 (0.271)	0.216 (0.277)
Rfree*	0.249 (0.337)	0.256 (0.275)
No. atoms
Protein	1962	1988
ligands	28	26
solvent	125	147
R.M.S. deviations
Bond length (Å)	0.092	0.014
Bond angle (°)	4.74	2.24
B-factors (Å2)
Protein	27.7	26.2
ligand	22.6	16.8
solvent	41.5	31.6
Ramachandran
favored (%)	98.26	96.6
allowed (%)	1.3	2.98
outliers (%)	0.43	0.43
Rotamer outliers (%)	2.28	1.83
Clash score	7.12	9.31
* Statistics for the highest-resolution shell are shown in parentheses.
