## Supplementary Table 3 for "Host soluble inositol phosphate signaling promotes coronavirus replication"

### Sheet: Sheet1
UNC7844A IV and PO Pharmacokinetic Profile in CD1 Mouse
UNC7844A IV Plasma concentration-time data					UNC7844A PO Plasma concentration-time data
Blue data were included in terminal elimination T1/2					Blue data were included in terminal elimination T1/2
IV Dose	3	mg/kg			PO Dose	3	mg/kg
Time	Concentration (ng/mL)				Time	Concentration (ng/mL)
(h)	Mean				(h)	Mean
0.5	6190				0.5	1060
1	2940				1	395
2	531				2	93.4
4	81.7				4	7.62
Summary of UNC7844A IV pharmacokinetic parameters					Summary of UNC7844A PO pharmacokinetic parameters
IV Dose	3	mg/kg			PO Dose	3	mg/kg
PK parameters		Unit	Mean		PK parameters		Unit	Mean
Cl_obs	CL	mL/min/kg	5.25931		T1/2	T1/2	h	0.530318
T1/2	T1/2	h	0.598863		Tmax	T1/2	h	0.5
C0		ng/mL	13032.7		Cmax	T1/2	ng/mL	1060
AUClast		h*ng/mL	9436.37		AUClast		h*ng/mL	973.97
AUCInf		h*ng/mL	9506.96		AUCInf		h*ng/mL	979.8
AUC_%Extrap_obs		%	0.742476		AUC_%Extrap_obs		%	0.595016
MRTInf_obs		h	0.632761		MRTInf_obs		h	0.918259
AUClast/D		h*mg/mL	3145.46		AUClast/D		h*mg/mL	324.657
Vss_obs		L/kg	0.199673		F		%	10.3061
Mean plasma concentration vs time profile for UNC7844A after 3 mg/kg IV and 3 mg/kg PO in CD1 Mouse
Comment:	1) LLOQ = 0.5 ng/mL
	2) PK parameters were estimated by non-compartmental model using WinNonlin 8.3
	3) The bioavailability (F%) was calculated as following: AUClast-PO/AUCINF-PO > 80%: F=(AUCINF-PO*DoseIV)/(mean AUCINF-IV*DosePO) AUClast-PO/AUCINF-PO ≤ 80% or AUCINF was not available: F=(AUClast-PO*DoseIV)/(mean AUClast-IV*DosePO)
