## Supplementary Table 4 for "Host soluble inositol phosphate signaling promotes coronavirus replication"

### Sheet: volcano 7844 vs DMSO 17Cl1 Igor
	FC	log2(FC)	p.ajusted	#NAME?
PE(40:5e)+Na	0.028041	-5.1563	0.0082636	2.0828
TG(15:0_16:1_18:1)+Na	0.047859	-4.3851	0.0070333	2.1528			up	down
TG(26:0_16:0_18:1)+Na	0.064904	-3.9455	0.048226	1.3167		PI	22	0
PC(18:0_16:0)+Na	0.079341	-3.6558	0.0061632	2.2102		PS	7	3
PE(34:1)+Na	0.090801	-3.4611	0.0096981	2.0133		PC	6	11
PC(16:0_20:3)+Na	0.11676	-3.0983	0.028736	1.5416		TG	6	8
Cer(t18:1_26:0+O)+H-H2O	0.14731	-2.7631	0.045692	1.3402		CL	4	0
PC(16:0_16:1)+Na	0.17264	-2.5342	0.023935	1.621		DG	3	1
PS(42:9e)-H	0.18976	-2.3978	0.022314	1.6514		LPI	3	0
PE(38:5e)+Na	0.19004	-2.3956	0.046178	1.3356		Hex Cer	2	0
LPC(30:0)+Na	0.21653	-2.2074	0.032708	1.4854		LPC	2	2
PC(16:0_22:4)+Na	0.2185	-2.1943	0.045692	1.3402		LPE	2	0
PS(40:9e)-H	0.26483	-1.9169	0.022314	1.6514		LPS	2	0
TG(18:1_18:2_18:2)+Na	0.27175	-1.8796	0.0070333	2.1528		SM	2	6
PC(36:2e)+Na.1	0.30679	-1.7047	0.040032	1.3976		GM	1	0
TG(16:0_18:2_18:2)+Na	0.31055	-1.6871	0.011323	1.946		PA	1	0
TG(18:2_18:2_18:2)+Na	0.31559	-1.6639	0.011323	1.946		PE	1	4
SM(d42:3)+Na	0.32215	-1.6342	0.013611	1.8661		Cer	0	1
SM(d44:6)+H	0.32527	-1.6203	0.032341	1.4903
PC(32:1e)+Na.1	0.32723	-1.6116	0.033631	1.4733
SM(d34:2)+Na	0.35274	-1.5033	0.0070333	2.1528
PC(18:0_18:1)+Na	0.36734	-1.4448	0.027026	1.5682
PC(38:4)+H.2	0.36734	-1.4448	0.027026	1.5682
DG(15:0_18:1D7)+Na	0.39068	-1.356	0.017422	1.7589
PS(40:6)-H	0.39154	-1.3528	0.047621	1.3222
LPC(34:0)+Na	0.40673	-1.2978	0.045597	1.3411
TG(18:1_18:2_18:2)+H	0.41281	-1.2764	0.040214	1.3956
TG(12:0_12:0_14:0)+Na	0.41423	-1.2715	0.011309	1.9466
PC(16:1_16:1)+Na.1	0.41665	-1.2631	0.025207	1.5985
TG(18:3_18:2_18:2)+Na	0.4194	-1.2536	0.018245	1.7388
PC(33:1D7)+Na	0.42416	-1.2373	0.020343	1.6916
PC(40:3e)+H	0.43476	-1.2017	0.0096981	2.0133
SM(d17:1_16:0)+Na	0.45204	-1.1455	0.024422	1.6122
PE(36:3D4)+Na	0.45891	-1.1237	0.033503	1.4749
SM(t34:0)+H	0.46464	-1.1058	0.030603	1.5142
SM(d18:1_22:0)+Na	0.48551	-1.0424	0.0096981	2.0133
TG(16:0_14:0_14:0)+Na	0.49896	-1.003	0.025955	1.5858
Hex1Cer(d34:1)+H-H2O	2.0342	1.0245	0.025207	1.5985
GM2(d34:1)-H	2.0368	1.0263	0.027026	1.5682
CL(18:2_16:1_18:1_18:2)-H	2.0468	1.0334	0.022944	1.6393
TG(16:0_18:1_24:1)+NH4	2.0743	1.0526	0.013818	1.8595
PC(40:7)+H	2.1016	1.0715	0.0055907	2.2525
SM(d33:1)+H	2.1215	1.0851	0.019665	1.7063
PI(18:0_18:1)-H	2.1228	1.086	0.026721	1.5732
DG(34:2e)+Na.2	2.2091	1.1435	0.049042	1.3094
SM(d32:0)+H	2.234	1.1596	0.013227	1.8785
CL(18:2_18:1_16:1_18:1)-H	2.2761	1.1866	0.0061632	2.2102
PI(18:1e_20:3)-H	2.3341	1.2229	0.014297	1.8448
PC(38:6)+H	2.3383	1.2255	0.0074247	2.1293
PI(16:0e_20:4)-H	2.3565	1.2366	0.0055907	2.2525
PI(18:1_18:1)-H	2.4058	1.2665	0.0065143	2.1861
TG(26:1_16:0_18:1)+NH4	2.4594	1.2983	0.0070333	2.1528
LPC(18:0)+Na	2.4705	1.3048	0.011323	1.946
TG(26:1_18:1_18:1)+NH4	2.5168	1.3316	0.010326	1.9861
PI(19:1_20:4)-H	2.5297	1.339	0.0070333	2.1528
PI(18:1e_20:4)-H	2.6484	1.4051	0.0061247	2.2129
PI(18:0_20:4)+NH4	2.7064	1.4364	0.022153	1.6546
PI(18:0_20:4)+H	2.8044	1.4877	0.011309	1.9466
TG(16:0_18:1_24:0)+NH4	2.8082	1.4897	0.028743	1.5415
PI(18:0_20:4)-H	3.0571	1.6122	0.0055907	2.2525
PI(18:1D7_15:0)-H	3.0693	1.6179	0.0061632	2.2102
Hex2Cer(d34:1)+H-H2O	3.0744	1.6203	0.014297	1.8448
PI(33:1D7)+NH4	3.1362	1.649	0.0061632	2.2102
PI(18:0_18:0)+Na	3.3581	1.7477	0.045692	1.3402
LPE(18:1D7)+H	3.425	1.7761	0.040214	1.3956
CL(14:0_16:1_16:1_18:1)-H	3.6358	1.8623	0.013677	1.864
PI(16:0_20:4)+H	3.7298	1.8991	0.0085898	2.066
CL(17:1_18:1_16:0_18:1)-H	3.7998	1.9259	0.038834	1.4108
PI(18:0_22:5)-H	3.8219	1.9343	0.0071995	2.1427
PI(16:0_18:1)+Na	3.9463	1.9805	0.013194	1.8796
PI(18:1D7_15:0)+H	4.304	2.1057	0.045692	1.3402
PS(33:1D7)+Na	4.5165	2.1752	0.017422	1.7589
PI(18:1_18:1)+Na	4.6034	2.2027	0.033503	1.4749
PS(18:1D7_15:0)-H	4.6728	2.2243	0.0082636	2.0828
PI(18:1_20:5)-H	5.1512	2.3649	0.011323	1.946
PI(18:1_22:6)-H	5.1521	2.3652	0.0070333	2.1528
PI(18:1_20:5)+Na	5.62	2.4906	0.028743	1.5415
PS(18:0_18:1)-H	5.761	2.5263	0.020343	1.6916
PI(18:1e_20:5)-H	7.2077	2.8495	0.025207	1.5985
PI(17:1_20:4)-H	8.096	3.0172	0.0096981	2.0133
PS(18:0_20:3)-H	8.4354	3.0765	0.045692	1.3402
TG(16:0_22:5_22:6)+NH4	9.6644	3.2727	0.018245	1.7388
PS(18:0_16:1)-H	10.25	3.3576	0.045692	1.3402
PC(29:0CHO)+H	12.165	3.6046	0.037591	1.4249
PE(19:1)+H	12.346	3.626	0.049964	1.3013
PS(18:0_22:6)-H	13.393	3.7434	0.045692	1.3402
LPC(14:0)+H	14.596	3.8675	0.031033	1.5082
PA(18:1D7_15:0)-H	15.794	3.9813	0.024833	1.605
DG(33:1e)+Na	17.214	4.1055	0.049258	1.3075
PC(19:2)+H	17.273	4.1104	0.023745	1.6244
LPE(16:0e)+H	18.394	4.2012	0.0073094	2.1361
PC(22:0)+H	20.69	4.3709	0.032341	1.4903
LPI(16:0)-H	21.167	4.4037	0.025955	1.5858
PC(27:0CHO)+H.1	28.962	4.8561	0.036999	1.4318
PS(18:1D7_15:0)+H	30.132	4.9132	0.025207	1.5985
LPS(18:0)+H	30.245	4.9186	0.040214	1.3956
LPI(18:0e)-H	58.378	5.8673	0.026721	1.5732
LPS(18:0)-H	72.11	6.1721	0.011323	1.946
LPI(18:0)+H	88.817	6.4728	0.0074247	2.1293
DG(32:2e)+Na	145.69	7.1868	0.039824	1.3999
