## Supplementary Table 6 for "Host soluble inositol phosphate signaling promotes coronavirus replication"

### Sheet: Sheet1
qRT-PCR primers	sequence
mIPMK-F	GAAGGAAGGCGTCTCCAAGTT
mIPMK-R	CGCCAAAGTTCTATCGTTTGC
MHV-F	GGAACTTCTCGTTGGGCATTATACT
MHV-R	ACCACAAGATTATCATTTTCACAACATA
Hcov 229E-F	TGAAGATGCTTGTACTGTGGCT
Hcov 229E-R	CTGTCATGTTGCTCATGGGG
mIl6-F	GTTCTCTGGGAAATCGTGGA
mIl6-R	GATTGTTTTCTGCAAGTGCATC
mTNF-alpha-F	CAACCTCCTCTCTGCCGTCAA
mTNF-alpha-R	TGACTCCAAAGTAGACCTGCCC
RPLP0-F	AGATTCGGGATATGCTGTTGGC
RPLP0-R	TCGGGTCCTAGACCAGTGTTC
mVimentin-F	CGTCCACACGCACCTACAG
mVimentin-R	GGGGGATGAGGAATAGAGGCT
mIL1B-F	TGGTGTGTGACGTTCCCATT
mIL1B-R	CAGCACGAGGCTTTTTTGTTG
mTNF-F	CAACCTCCTCTCTGCCGTCAA
mTNF-R	TGACTCCAAAGTAGACCTGCCC
mIFIT2-F	AGTACAACGAGTAAGGAGTCACT
mIFIT2-R	AGGCCAGTATGTTGCACATGG
mOAS2-F	TTGAAGAGGAATACATGCGGAAG
mOAS2-R	GGGTCTGCATTACTGGCACTT
mCXCL1-F	AACGGAGAAAGAAGACAGACTGCT
mCXCL1-R	GACGAGACCAGGAGAAACAGGG
mCXCL2-F	TGGGTGGGATGTAGCTAGTTCC
mCXCL2-R	AGTTTGCCTTGACCCTGAAGCC
mCXCL10-F	CCAAGTGCTGCCGTCATTTTC
mCXCL10-R	GGCTCGCAGGGATGATTTCAA
mCXCL14-F	GAAGATGGTTATCGTCACCACC
mCXCL14-R	CGTTCCAGGCATTGTACCACT
mCCL5-F	GCTGCTTTGCCTACCTCTCC
mCCL5-R	TCGAGTGACAAACACGACTGC
mCCL7-F	GCTGCTTTCAGCATCCAAGTG
mCCL7-R	CCAGGGACACCGACTACTG
